# *Cis*-directed cleavage and nonstoichiometric abundances of 21-nt reproductive phasiRNAs in grasses

**DOI:** 10.1101/243907

**Authors:** Saleh Tamim, Zhaoxia Cai, Sandra Mathioni, Jixian Zhai, Chong Teng, Qifa Zhang, Blake C. Meyers

## Abstract

- Post-transcriptional gene silencing in plants results from independent activities of diverse small RNA types. In anthers of grasses, hundreds of loci yield non-coding RNAs that are processed into 21- and 24-nt phased small interfering RNAs (phasiRNAs); these are triggered by miR2118 and miR2275.
- We characterized these “reproductive phasiRNAs” from rice panicles and anthers across seven developmental stages. Our computational analysis identified characteristics of the 21-nt reproductive phasiRNAs that impact their biogenesis, stability, and potential functions.
- We demonstrate that 21-nt reproductive phasiRNAs can function in *cis* to target their own precursors. We observed evidence of this *cis* regulatory activity in both rice (*Oryza sativa*) and maize (*Zea mays*). We validated this activity with evidence of cleavage and a resulting shift in the pattern of phasiRNA production.
- We characterize biases in phasiRNA biogenesis, demonstrating that the Pol II-derived “top” strand phasiRNAs are consistently higher abundance than the bottom strand. The first phasiRNA from each precursor overlaps the miR2118 target site, and this impacts phasiRNA accumulation or stability, evident in the weak accumulation of this phasiRNA position. Additional influences on this first phasiRNA duplex include the sequence composition and length, and we show that these factors impact Argonaute loading.
