## Supplementary Materials for "*Cis*-directed cleavage and nonstoichiometric abundances of 21-nt reproductive phasiRNAs in grasses"

### Sheet: Table S1
Table S1. List of small RNA and PARE libraries
Stage	Description	Total Sequences	Genome Matched Reads	Distinct Genome Matched Reads	t/rRNA Matched Reads
Small RNA libraries
Stage1_r1	0.1 to 0.2 cm panicles, rep1	27118307	19792069	8363624	4444308
Stage2_r1	0.5 to 1.0 cm panicles, rep1	25823610	22162882	8203896	507318
Stage3_r1	2.0 to 4.0 cm panicles, rep1	22130339	16257917	5423855	3517416
Stage4_r1	6.0 to 8.0 cm panicles, rep1	25180026	21443524	5925348	1008026
Stage5_r1	Anthers - microspores stage, rep1	10629535	6839892	1992978	2650278
Stage6_r1	Anthers - mitosis stage, rep1	17003887	11786156	3812668	3387512
Stage7_r1	Anthers - pollen stage, rep1	16406633	9286331	3351979	5102953
Stage1_r2	0.1 to 0.2 cm panicles, rep2	26272924	20889470	8444412	2485374
Stage2_r2	0.5 to 1.0 cm panicles, rep2	26047957	20840592	8147536	2294251
Stage3_r2	2.0 to 4.0 cm panicles, rep2	27760572	22730798	7015725	2034370
Stage4_r2	6.0 to 8.0 cm panicles, rep2	26287527	21797827	5848455	1779848
Stage5_r2	Anthers - microspores stage, rep2	13920892	9469178	3108353	2968588
Stage6_r2	Anthers - mitosis stage, rep2	18524416	12954842	5001827	3470765
Stage7_r2	Anthers - pollen stage, rep2	15710424	10146922	3258755	3714151
Stage1_r3	0.1 to 0.2 cm panicles, rep3	26089406	19435326	7931103	4019703
Stage2_r3	0.5 to 1.0 cm panicles, rep3	29363491	24475366	9225272	1444926
Stage3_r3	2.0 to 4.0 cm panicles, rep3	28069676	22871322	6983931	2206527
Stage4_r3	6.0 to 8.0 cm panicles, rep3	26694985	21996999	6165978	2020409
Stage5_r3	Anthers - microspores stage, rep3	14799867	9912137	3426563	3360105
Stage6_r3	Anthers - mitosis stage, rep3	15832435	10128836	4341055	3949078
Stage7_r3	Anthers - pollen stage, rep3	13015708	8115541	2742909	3369263
		452682617	343333927
PARE libraries
Stage3	2.0 to 4.0 cm panicles	35065831	31862118	5772283	520357
Stage4_r1	6.0 to 8.0 cm panicles, rep1	32630291	29770072	5740037	427197
Stage4_r2	6.0 to 8.0 cm panicles, rep2	40091194	35843854	5628131	768016
Stage5	Anthers - microspores stage	44602058	40807012	5010072	353103
		152389374	138283056
